# DGAT1 is a lipid metabolism oncoprotein that enables cancer cells to accumulate fatty acid while avoiding lipotoxicity

**DOI:** 10.1101/2020.06.23.166603

**Authors:** Daniel J. Wilcock, Andrew P. Badrock, Rhys Owen, Melissa Guerin, Andrew D. Southam, Hannah Johnston, Samuel Ogden, Paul Fullwood, Joanne Watson, Harriet Ferguson, Jennifer Ferguson, Daniel A. Richardson, Gavin R. Lloyd, Andris Jankevics, Warwick B. Dunn, Claudia Wellbrock, Paul Lorigan, Craig Ceol, Chiara Francavilla, Michael P. Smith, Adam F. L. Hurlstone

**Author notes:** These authors contributed equally (Daniel J. Wilcock, Andrew P. Badrock). Co-senior authors (Andrew P. Badrock, Chiara Francavilla). To whom correspondence should be addressed: Dr Michael P. Smith, Michael Smith Building, The University of Manchester, Dover Street, Manchester M13 9PT, UK;: Dr Adam Hurlstone, Michael Smith Building, The University of Manchester, Dover Street, Manchester M13 9PT, UK.

## Abstract

Dysregulated cellular metabolism is a hallmark of cancer. As yet, few druggable oncoproteins directly responsible for this hallmark have been identified. Increased fatty acid acquisition allows cancer cells to meet their membrane biogenesis, ATP, and signaling needs. Excess fatty acids suppress growth factor signaling and cause oxidative stress in non-transformed cells, but surprisingly not in cancer cells. Molecules underlying this cancer adaptation may provide new drug targets. Here, we identify Diacylglycerol O-acyltransferase 1 (DGAT1), an enzyme integral to triacylglyceride synthesis and lipid droplet formation, as a frequently up-regulated oncoprotein allowing cancer cells to tolerate excess fatty acids. DGAT1 over-expression alone induced melanoma in zebrafish melanocytes, and co-operated with oncogenic BRAF or NRAS for more rapid melanoma formation. Mechanistically, DGAT1 stimulated melanoma cell growth through sustaining mTOR kinase–S6 kinase signaling and suppressed cell death by tempering fatty acid oxidation, thereby preventing accumulation of reactive oxygen species including lipid peroxides.

**SIGNIFICANCE:** We show that DGAT1 is a *bona fide* oncoprotein capable of inducing melanoma formation and co-operating with other known drivers of melanoma. DGAT1 facilitates enhanced fatty acid acquisition by melanoma cells through suppressing lipototoxicity. DGAT1 is also critical for maintaining S6K activity required for melanoma cell growth.
