## Supplemental Table 1 for "DGAT1 is a lipid metabolism oncoprotein that enables cancer cells to accumulate fatty acid while avoiding lipotoxicity"

### Sheet: Sheet1
CNV and relative expression
	CNV							Expression
Gene	Zebrafish_Gene_ID	Amplification_G-score	Amplification_q-value	Deletion_G-score	Deletion_q-value			Melanoma/melanocyte FC	Adjusted_p-value
dgat1a	ZDB-GENE-030131-4600	990	4.98023	233	0			2.22914	0.000611714
dgat1b	ZDB-GENE-040718-158	49	0	977	3.90817			-2.90893	4.18678e-08
gdf6a	ZDB-GENE-980526-373	41	0	947	2.80433			6.63168	7.66e-43
gdf6b	ZDB-GENE-980526-442	1363	9.49947	115	0			2.44962	1.46e-05
myca	ZDB-GENE-990415-162	546	0.726466	307	0			-1.05557	0.0550735
mycb	ZDB-GENE-040426-780	530	0.632489	287	0			-1.95608	0.00136382
asap1a	ZDB-GENE-070912-129	518	0	268	0			0.83471	0.0461832
asap1b	ZDB-GENE-091112-16	507	0	279	0			0.977883	0.0414826
