## Supplemental Table 8 for "DGAT1 is a lipid metabolism oncoprotein that enables cancer cells to accumulate fatty acid while avoiding lipotoxicity"

### Sheet: Sheet1
REAGENT or RESOURCE	SOURCE	IDENTIFIER
Antibodies
Rabbit monoclonal anti-DGAT1	Abcam	ab181180
Mouse monoclonal anti-Vinculin	Proteintech	66305-1-Ig
Rabbit monoclonal anti- GFP (D5.1) XP	Cell Signaling	#2956
Rabbit polyclonal anti-Beta Tubulin	Proteintech	10094-1-AP
Rabbit polyclonal anti-Phospho-S6 Ribosomal Protein (Ser240/244)	Cell Signaling	#2215
Rabbit polyclonal anti-Phospho-eEF2 (Thr56)	Cell Signalling	#2331
Mouse monoclonal anti- HA.11 Epitope Tag	Biolegend	# 901533
Rabbit polyclonal anti-Phospho-AMPKα (Thr172)	Cell Signaling	#50081
Rabbit polyclonal anti-Phospho-Raptor (Ser792)	Cell Signaling	#2083
Rabbit polyclonal anti-PINK1	Proteintech	23274-1-AP
Rabbit polyclonal anti-Parkin	Proteintech	14060-1-AP
Rabbit polyclonal anti-Caspase-3	Cell Signaling	#9662
Rabbit polyclonal anti-SOD1	Proteintech	10269-1-AP
Rabbit polyclonal anti-SOD2	Proteintech	24127-1-AP
Rabbit polyclonal anti-Sestrin 2	Proteintech	10795-1-AP
Rabbit polyclonal anti-PDK4	Proteintech	12949-1-AP
Rabbit polyclonal anti-Phospho-PDHE1A (S232)	Sigma-Aldrich	SAB1305601
Mouse monoclonal anti- Phospho-p70 S6 Kinase (Thr389)	Cell Signaling	#9206
Mouse monoclonal anti-GAPDH	Proteintech	60004-1-Ig
Rabbit monoclonal anti-Phospho-Akt (Ser473)	Cell Signaling	#4060
Mouse monoclonal anti-ERK 1/2	Santa Cruz Biotechnology	sc-135900
Mouse monoclonal anti- S6 Ribosomal Protein	Cell Signaling	#2317
Rabbit monoclonal anti-p70 S6 Kinase	Cell Signaling	#2708
Rabbit polyclonal anti-4 Hydroxynonenal	Abcam	ab46545
Mouse monoclonal anti-γ-Tubulin	Sigma-Aldrich	T5326
Bacterial and Virus Strains
NEB® 10-beta Competent E. coli (High Efficiency)	New England Biolabs	Cat. No: C3019H
Chemicals, Peptides, and Recombinant Proteins
Trypsin porcine pancreas (proteomics grade)	Sigma-Aldrich	T6567
Lysyl Endopeptidase	FUJIFILM Wako Chemicals	129-02541
TiO beads “Titanspheres”	GL Sciences	5020-75000
Pre-cast gradient gel: Nu-PAGE 4-12% Bis-Tris Gel 1.0mm 10 well	Invitrogen	NP0321BOX
Sep-Pak Classic C18 cartridges	Waters	WAT051910
Solid Phase Extraction Disk “Empore” C18 (Octadecyl) 3M	Agilent Technologies	2215
Solid Phase Extraction Disk “Empore” C8 (Octyl) 3M	Agilent Technologies	2214
L-ARGININE:HCL	Cambridge Isotope Laboratories	CLM-2265-H-0.25
L-ARGININE:HCL	Cambridge Isotope Laboratories	CNLM-539-H-0.5
L-ARGININE:HCL	Sigma-Aldrich	A6969
L-LYSINE:2HCL	Cambridge Isotope Laboratories	DLM-2640-0.5
L-LYSINE:2HCL	Cambridge Isotope Laboratories	CNLM-291-H-0.5
L-LYSINE:2HCL	Sigma-Aldrich	L8662
2,5-Dihydroxybenzoic acid	Sigma-Aldrich	85707
RPMI 1640 Medium for SILAC	ThermoFisher Scientific	88365
TRIzol™ Reagent	ThermoFisher Scientific	Cat. No. 15596026
T863- DGAT1 Inhibitor	Sigma-Aldrich	SML0539-5MG
A922500- DGAT1 Inhibitor	Stratech Scientific Ltd	A4382-APE-50mg
AZD3988- DGAT1 Inhibitor	Tocris Bioscience	Cat. No. 4837
AZD7687- DGAT1 Inhibitor	Stratech Scientific Ltd	A3215-APE-5mg
LY2584702 Tosylate- S6K inhibitor	Stratech Scientific Ltd	S7704-SEL
PF 4708671	Generon	A11755-25
Polybrene Transfection Reagent	Millipore UK Limited	R-1003-G
PARAQUAT DICHLORIDE X-HYDRATE PESTANAL	Sigma-Aldrich	36541-100MG
Menadione	Fluorochem Limited	049845-25G
Oligomycin A	Sigma-Aldrich	75351
FCCP	Cambridge Bioscience Limited	2398-5
Oligomycin Complex	Stratech Scientific Ltd	C3007-APE-5mg
Rotenone, PESTANAL, analytical standard	Scientific Laboratory Supplies Ltd	45656-250MG
Antimycin A from Streptomyces sp.	Sigma-Aldrich	A8674
PF-06424439- DGAT2 Inhibitor	Sigma-Aldrich	PZ0233
Ebselen	Sigma-Aldrich	E3520-25MG
Tempol	Stratech Scientific Ltd	S2910-SEL-100mg
Etomoxir	Stratech Scientific Ltd	A3404-APE-10mg
BODIPY 581/591 C11 (Lipid Peroxidation Sensor)	ThermoFisher Scientific	D3861
MitoPerOx, fluorescent mitochondria-targeted lipid peroxidation probe	Abcam	ab146820
BODIPY™ 493/503 (4,4-Difluoro-1,3,5,7,8-Pentamethyl-4-Bora-3a,4a-Diaza-s-Indacene)	Life Technologies	D3922
HCS LipidTOX™ Green Neutral Lipid Stain	ThermoFisher Scientific	H34475
Molecular Probes MitoSOX Red Mitochondrial Superoxide Indicator	ThermoFisher Scientific	11579096
DIHYDROETHIDIUM	Cambridge Bioscience	12013-5mg-CAY
H2DCFDA	Tocris Bioscience	5935/100
Hoechst 33342	New England Biolabs	4082S
Lipofectamine RNAiMAX Transfection Reagent	ThermoFisher Scientific	10601435
Lipofectamine Transfection Reagent	Life Technologies	18324020
FuGENE HD Transfection Reagent	Promega UK	E2311
Seahorse XFe96 FluxPak mini	Agilent Technologies	102601-100
Seahorse XF DMEM medium, pH 7.4, 500 mL.	Agilent Technologies	103575-100
qPCRBIO SyGreen Mix Separate-ROX	PCR Biosystems	PB20.14
Crystal violet solution	Sigma-Aldrich	V5265-250ML
Critical Commercial Assays
Click-iT EdU Alexa Fluor 488 Imaging Kit-1 kit	Life Technologies	C10337
MitoProbe JC-1 Assay Kit	Life Technologies	M34152
CellEvent Caspase-3/7 Green Detection Reagent	Life Technologies	C10423
ProtoScript; II First Strand cDNA Synthesis Kit	New England Biolabs	E6560L
RNeasy RNA Extraction Kit	Qiagen	74136
Deposited Data
Phospho-proteome and total proteome data	ProteomeXchange Consortium PRIDE	PXD017487
RNA-seq data	Gene Expression Omnibus	GSE144555
Experimental Models: Cell Lines
888MEL	Gift from Claudia Wellbrock	CVCL 4632
888MEL Clone 1-3 DGAT Overexpression	This study	N/A
SKMEL28	ATCC	HTB-72
SKMEL105	Memorial Sloan Kettering Cancer Center	N/A
A375	ATCC	CRL­ 1619
MM485	Gift from Claudia Wellbrock	CVCL_2610
WM266-4	Gift from Claudia Wellbrock	CVCL_2765
LOX-IMVI	Sigma-Aldrich	SCC201
SKMEL5	ATCC	HTB-70
Experimental Models: Organisms/Strains
tp53m214K/m214k; mitfa-/-	Leonard Zon	N/A
tp53m214K/m214k; mitfa-/-; braf V600E	Craig Ceol	N/A
tp53m214K/m214k; mitfa-/-; nras G12D	This study	N/A
Oligonucleotides
SIRNA UNIV NEGATIVE CONTROL #2	Sigma-Aldrich	SIC002
hSCD_F; TCCAGAGGAGGTACTACAAACCT	This study	N/A
hSCD_R; GCACCACAGCATATCGCAAG	This study	N/A
hACOX2_F; GCACCCCGACATAGAGAGC	This study	N/A
hACOX2_R; CTGCGGAGTGCAGTGTTCT	This study	N/A
hIREB1_F; AACCCATTCGCACACCTTG	This study	N/A
hIREB1_R; ATGGTAAGCGCCCATATCTTG	This study	N/A
hTOMM40L_F; GACATGGCAGTTTGATGGCG	This study	N/A
hTOMM40L_R; GATCACCGACTCCCCAATCAG	This study	N/A
hACOT2_F; CGTCCCGGCTGTACCAATG	This study	N/A
hACOT2_R; GGAACCCTAATGATCTGACCAAC	This study	N/A
hCPT1C_F; TTTGCCTCGTGTTTGTGGG	This study	N/A
hCPT1C_R; CAGCCGTGGTAGGACAGAA	This study	N/A
hHMOX1_F; AGGGAATTCTCTTGGCTGGC	This study	N/A
hHMOX1_R; GCTGCCACATTAGGGTGTCT	This study	N/A
hLONP2_F; CAGGCAACGTACGACAGGAT	This study	N/A
hLONP2_R; GGGACATCTTGCATACCCCTA	This study	N/A
hGYG1_F; CAAACGATGCCTACGCCAAA	This study	N/A
hGYG1_R; TCGCCACTGTCCAAGACATC	This study	N/A
hSESN2_F; CCCGCTACATGACCTGACTC	This study	N/A
hSESN2_R; CTGCACATCACACACAAGCC	This study	N/A
hFDFT1_F; GAAGCACCTACTCCACAGGTC	This study	N/A
hFDRT1_R; GCGAGTCCTGGTCCATCTTG	This study	N/A
hTIMM8B_F; GAAGCCGATGAAGCGGAGT	This study	N/A
hTIMM8B_R; GCGAGAGTCTAGGCGATTCC	This study	N/A
hSLMO2_F; CAGGTGTAGCCTCTGTGCC	This study	N/A
hSLMO2_R; CTGTGGCTGTGCAACTTTCC	This study	N/A
hTIMM17A_F; CCCATGGCGAATTGTGGATG	This study	N/A
hTIMM17A_R; TATGGCTCCCGTTAAGGCAC	This study	N/A
hECH1_F; CTACTGACCCGGCGACTGA	This study	N/A
hECH1_R; TGACAAGGTCCACACCTCCG	This study	N/A
hACADM_F; CGTTTTCATTGGAGATCACAGC	This study	N/A
hACADM_R; CCAAGACCTCCACAGTTCTCT	This study	N/A
hHADHA_F; GCCGACATGGTGATTGAAGC	This study	N/A
hHADHA_R; CCAGCTTCTTCGGGTCAACT	This study	N/A
hGCDH_F; CCCCCGAGATGGTTTCTCTG	This study	N/A
hGCDH_R; AGGATCAGGGCGTGAATGTC	This study	N/A
hABCD1_F; GCCTATGGAGCCCACAAAGT	This study	N/A
hABCD1_R; CAGGTAACGGATGGCACTGT	This study	N/A
hETFA_F; AAGCTCCAATTTTCCAAGTGGC	This study	N/A
hETRA_R; GGCTGGTGGAGACAATCATGT	This study	N/A
hCRAT_F; GACACAGTCAGCAACTTCAGC	This study	N/A
hCRAT_R; GCTGCACAAAGATCTGATCCG	This study	N/A
hCPT2_F; CTGTAGCACTGCCGCATTCA	This study	N/A
hCPT2_R; AGAGCAAACAAGTGTCGGTCAA	This study	N/A
hIREB2_F; CCATCCTGCTTGTCCGACAG	This study	N/A
hIREB2_R; CACAAGATCCTCGGCAGGTAG	This study	N/A
hACOX1_F; TTGTGGGCGCATACATGAAG	This study	N/A
hACOX1_R; ATCCGACATGCTTCAATGCC	This study	N/A
hPEX2_F; TAACCTGCAGTGTCTCTGAGC	This study	N/A
hPEX2_R; CGAGCTAACAGCCCAGGTTT	This study	N/A
hNFE2L2_F; TCAGCGACGGAAAGAGTATGA	This study	N/A
hNRE2L2_R; CCACTGGTTTCTGACTGGATGT	This study	N/A
hNQO1_F; GAAGAGCACTGATCGTACTGGC	This study	N/A
hNQO1_R; GGATACTGAAAGTTCGCAGGG	This study	N/A
hGSTM1_F; TCTGCCCTACTTGATTGATGGG	This study	N/A
hGSTM1_R; TCCACACGAATCTTCTCCTCT	This study	N/A
zDgat1a_qF1; GGAGAGGACACATTCAGCTG	This study	N/A
zDgat1a_qR1; ATAAGGTTCTCCAGCACGAG	This study	N/A
Dr_gpd1b_1_SG QuantiTect Primer Assay	Qiagen	QT02087449
Dr_slc2a11b_1_SG QuantiTect Primer Assay	Qiagen	QT02176580
Dr_pparab_1_SG QuantiTect Primer Assay	Qiagen	QT02106748
Dr_scdb_1_SG QuantiTect Primer Assay	Qiagen	QT02096913
Dr_aldoab_1_SG QuantiTect Primer Assay	Qiagen	QT02103941
Dr_rpn1_1_SG QuantiTect Primer Assay	Qiagen	QT02145157
Dr_pltp_1_SG QuantiTect Primer Assay	Qiagen	QT02065567
Dr_pdia3_1_SG QuantiTect Primer Assay	Qiagen	QT02491034
Dr_atp2a2b_1_SG QuantiTect Primer Assay	Qiagen	QT02094743
Dr_dnajc10_1_SG QuantiTect Primer Assay	Qiagen	QT02071699
Dr_hsp90aa1.1_1_SG QuantiTect Primer Assay	Qiagen	QT02224012
mApple_BspEI_F; GACAGATCCGGAGTGAGCAAG	This study	N/A
mApple_XhoI_R; GACAGACTCGAGTCACTTGTACAGCTCGTC	This study	N/A
WPRE_X XhoI _F; GACAGACTCGAGAGCTGAATCTAAGTCGAC	This study	N/A
WPRE_KpnI_R; GACAGAGGTACCAGGCGGGGAGGCGGCCCAAAGGGAGATC	This study	N/A
hDGAT1_EcoRI_F; GACAGAGAATTCGCCACCATGGGCGACCGCGGCAGCTC	This study	N/A
hDGAT1_NotI_nosR; GACAGAGCGGCCGCGGCCTCTGCAGAGGCC	This study	N/A
hDGAT1_XbaI_R; GACAGATCTAGATCAGGCCTCTG	This study	N/A
zDgat1_EcoRI_F; GACAGAGAATTCGCCACCATGGGCGACAGAAACGAGAAG	This study	N/A
zDgat1_SpeI_R; GACAGAACTAGTTCACGGCGCTGCGGCCTCAGAC	This study	N/A
dgat2_EcoRI_F; GACAGAGAATTCGCCACCATGAAGACCATACTTGCTGC	This study	N/A
dgat2_SpeI_R; GACAGAACTAGTTCAGTGAATGATAAGGGTATCG	This study	N/A
Recombinant DNA
pMDLg/pRRE	Gift from Angeliki Malliri	Addgene #12251
pRSV-Rev	Gift from Angeliki Malliri	Addgene #12253
pMD2.G	Gift from Angeliki Malliri	Addgene #12259
pCDH-EF1α-MCS*-T2A-GFP	Gift from Andrew Gilmore	Systems Bioscience CD526A-1
pCDH-EF1α-MCS*-T2A-mApple	This study	N/A
pCDH-EF1α-DGAT1-T2A-mApple	This study	N/A
pDONR221	ThermoFisher Scientific	12536017
pDest-mitfa:dgat1a-pA	This study	N/A
pDest-mitfa:dgat2-pA	This study	N/A
pCS2-TP	Gift from Koichi Kawakami	N/A
pRK7-HA-S6K1-WT	Addgene	#8984
pRK7-HA-S6K1- F5A-E389-deltaCT	Addgene	#8990
pcDNA3.1-mMaroon1	Addgene	# 83840
pcDNA3.1-DGAT1	This study	N/A
Software and Algorithms
Fiji- Image J	Schindelin, J et al. (2012)	https://imagej.net/Fiji
GraphPad Prism version 8.0.0	GraphPad Software	www.graphpad.com
Enrichr	Chen EY et al. (2013)	https://amp.pharm.mssm.edu/Enrichr/
WebGestalt	Liao, Y et al. (2019)	http://www.webgestalt.org/#
Metascape	Zhou et al. (2019)	https://metascape.org/gp/index.html#/main/step1
MaxQuant	Cox, J et al. (2008)	https://www.maxquant.org
Trimmomatics v0.32	Bolger, AM et al. (2014)	N/A
STAR v2.5.3	Dobin, A et al. (2013)	N/A
featureCounts v1.6.2	Liao, Y et al. (2014)	N/A
DESeq2 v1.14.1	Love, MI et al. (2014)	N/A
Morpheus	Broad Institute	(https://software.broadinstitute.org/morpheus)
Phospho-proteome and Proteome analysis scripts	This study	https://github.com/JoWatson2011/DGAT_2019
FlowJo	www.flowjo.com	N/A
